# The evolution of phenotypic plasticity in response to temperature stress

**DOI:** 10.1101/2020.09.15.297515

**Authors:** Francois Mallard, Viola Nolte, Christian Schlötterer

**Author notes:** Corresponding author: Christian Schlötterer.

## Abstract

Phenotypic plasticity is the ability of a single genotype to produce different phenotypes in response to environmental variation. The importance of phenotypic plasticity in natural populations and its contribution to phenotypic evolution during rapid environmental change is widely debated. Here, we show that thermal plasticity of gene expression in natural populations is a key component of its adaptation: evolution to novel thermal environments increases ancestral plasticity rather than mean genetic expression. We determined the evolution of plasticity in gene expression by conducting laboratory natural selection on a *Drosophila simulans* population in hot and cold environments. After more than 60 generations in the hot environment, 325 genes evolved a change in plasticity relative to the natural ancestral population. Plasticity increased in 75% of these genes, which were strongly enriched for several well-defined functional categories (e.g. chitin metabolism, glycolysis and oxidative phosphorylation). Furthermore, we show that plasticity in gene expression of populations exposed to different temperatures is rather similar across species. We conclude that most of the ancestral plasticity can evolve further in more extreme environments.
