## Supplementary material for "The evolution of phenotypic plasticity in response to temperature stress": Suplemental Table 2

List of Gene ontologies significantly up or down regulated in our experiment (column "Portugal") and also affected by temperature in Chen et al. (second column). "dec" and "inc" refers to increasing and decreasing with temperature. Other terms are specific to the Chen et al. study and refers to GO enrichment of genes with specific reaction norm shapes: npl: non-plastic; lin: linear; bsh: bell-sha…
GO	Chen et al.	Portugal
GO:0003008	dec	dec
GO:0003012	dec	dec
GO:0003735	inc	inc
GO:0003824	npl	dec
GO:0005198	inc	inc
GO:0005198	bsh	inc
GO:0005214	dec	dec
GO:0005215	dec	dec
GO:0005215	lin	dec
GO:0005326	dec	dec
GO:0005342	dec	dec
GO:0005506	dec	dec
GO:0005509	dec	dec
GO:0005576	ush	dec
GO:0005576	dec	dec
GO:0005604	dec	dec
GO:0005615	ush	dec
GO:0005615	dec	dec
GO:0005840	inc	inc
GO:0005886	dec	dec
GO:0005887	dec	dec
GO:0005887	lin	dec
GO:0006022	ush	dec
GO:0006030	ush	dec
GO:0006040	ush	dec
GO:0006412	inc	inc
GO:0006457	inc	inc
GO:0006810	dec	dec
GO:0006811	dec	dec
GO:0006812	dec	dec
GO:0006820	dec	dec
GO:0006936	dec	dec
GO:0007155	dec	dec
GO:0007156	dec	dec
GO:0007165	dec	dec
GO:0007166	dec	dec
GO:0007411	dec	dec
GO:0007424	dec	dec
GO:0007435	dec	dec
GO:0007498	dec	dec
GO:0007507	dec	dec
GO:0007610	dec	dec
GO:0007611	dec	dec
GO:0007613	dec	dec
GO:0008010	dec	dec
GO:0008045	dec	dec
GO:0008061	ush	dec
GO:0008152	inc	inc
GO:0008324	dec	dec
GO:0008509	dec	dec
GO:0008514	dec	dec
GO:0009058	inc	inc
GO:0009059	inc	inc
GO:0009653	dec	dec
GO:0009886	dec	dec
GO:0009887	dec	dec
GO:0009888	dec	dec
GO:0010927	dec	dec
GO:0010927	bsh	dec
GO:0015075	dec	dec
GO:0015077	dec	dec
GO:0015267	dec	dec
GO:0015291	dec	dec
GO:0015293	dec	dec
GO:0015399	dec	dec
GO:0015405	dec	dec
GO:0015934	inc	inc
GO:0015935	inc	inc
GO:0016020	dec	dec
GO:0016021	dec	dec
GO:0016021	lin	dec
GO:0016705	dec	dec
GO:0020037	dec	dec
GO:0022610	dec	dec
GO:0022612	dec	dec
GO:0022625	inc	inc
GO:0022627	inc	inc
GO:0022803	dec	dec
GO:0022804	dec	dec
GO:0022857	dec	dec
GO:0022890	dec	dec
GO:0030001	dec	dec
GO:0030239	dec	dec
GO:0030424	dec	dec
GO:0031012	dec	dec
GO:0032501	dec	dec
GO:0032502	bsh	dec
GO:0034220	dec	dec
GO:0034645	inc	inc
GO:0035159	dec	dec
GO:0040003	dec	dec
GO:0040011	dec	dec
GO:0042302	dec	dec
GO:0042335	dec	dec
GO:0042626	dec	dec
GO:0043492	dec	dec
GO:0044242	ush	dec
GO:0044249	qua	inc
GO:0044249	inc	inc
GO:0044271	inc	inc
GO:0044391	inc	inc
GO:0044421	ush	dec
GO:0044421	dec	dec
GO:0044425	dec	dec
GO:0044445	inc	inc
GO:0044449	dec	dec
GO:0044459	dec	dec
GO:0046873	dec	dec
GO:0046906	dec	dec
GO:0046943	dec	dec
GO:0048513	dec	dec
GO:0048646	bsh	dec
GO:0048731	dec	dec
GO:0048856	dec	dec
GO:0048869	inc	dec
GO:0050877	dec	dec
GO:0050890	dec	dec
GO:0050896	dec	dec
GO:0051234	dec	dec
GO:0051239	dec	dec
GO:0055085	dec	dec
GO:0060541	dec	dec
GO:0070838	dec	dec
GO:0072511	dec	dec
GO:0098590	qua	dec
GO:1901071	ush	dec
GO:1901576	qua	inc
GO:1901576	inc	inc
