## Supplementary material for "The evolution of phenotypic plasticity in response to temperature stress": Suplemental Table 3

### Sheet: Caption
Table S3
This file contains five table listing :
1. The list of differentially expressed genes at 15°C when contrasting the ancestral population and the cold evolved ones. The different columns give the FBgn gene number, its symbol, the log2 fold change and the associated p-value computed by the LRT test (see Methods)
2. The list of differentially expressed genes at 23°C when contrasting the ancestral population and the cold evolved ones. The different columns give the FBgn gene number, its symbol, the log2 fold change and the associated p-value computed by the LRT test (see Methods)
3. The list of gene ontologies (GO) significantly enriched in the genes down-regulated when contrasting the ancestral population and the cold evolved one at 15°C. GO terms are split by processes, functions and components
4. The list of gene ontologies (GO) significantly enriched in the genes down-regulated when contrasting the ancestral population and the cold evolved one at 23°C. GO terms are split by processes, functions and components
5. The list of genes down-regulated in both hot and cold evolved populations when compared to the ancestral population at 23°C

### Sheet: Cold evolved DE genes - 15°C
# gene ID in the annotation	current_symbol	logFC	logCPM	LR	PValue
FBgn0262112	sro	-1.71106	1.06475	14.8919	0.000113852
FBgn0032381	Mal-B1	-1.36362	5.71389	17.7048	2.57973e-05
FBgn0036023	CG18179	-1.30739	3.15694	15.9325	6.56419e-05
FBgn0025613	CG3081	-1.1118	0.368138	16.0311	6.23095e-05
FBgn0040775	CG12158	-1.01493	3.19813	17.7033	2.58174e-05
FBgn0038142	CheA87a	-0.994906	3.10129	13.3424	0.000259478
FBgn0036767	CG16775	-0.99251	6.79718	13.8472	0.000198292
FBgn0040688	CG12483	-0.949833	1.94632	12.9795	0.000314913
FBgn0013772	Cyp6a8	-0.937742	5.6072	16.6625	4.46542e-05
FBgn0034515	CG13428	-0.904964	6.16744	12.1972	0.000478614
dsim_PG00121	-	-0.825891	6.64341	19.5169	9.97146e-06
FBgn0013773	Cyp6a22	-0.816384	4.82381	24.4698	7.54855e-07
FBgn0031127	CG1835	-0.790271	1.86282	14.9352	0.000111265
FBgn0038850	CG17279	-0.778199	0.928806	16.7805	4.19628e-05
FBgn0040255	Ugt35E2	-0.748564	0.9811	19.8344	8.4449e-06
FBgn0053301	CG33301	-0.738757	5.40267	18.7625	1.48048e-05
FBgn0033674	otk2	-0.725789	1.75267	13.5753	0.000229182
FBgn0035434	Drsl5	-0.657844	5.21162	12.0897	0.000507015
FBgn0014469	Cyp4e2	-0.644853	7.01679	20.8022	5.09242e-06
FBgn0033981	Cyp6a21	-0.632655	7.03047	23.1012	1.53696e-06
FBgn0040259	Ugt302C1	-0.582644	6.30509	17.6188	2.69909e-05
FBgn0259237	CG42335	-0.525881	3.37609	14.6832	0.000127178
FBgn0033294	Mal-A4	-0.451191	6.82957	14.6899	0.000126724
FBgn0034605	Ugt49C1	-0.44016	4.54942	19.481	1.01607e-05
FBgn0051279	CG31279	-0.422874	2.75901	13.7905	0.000204371
FBgn0030955	CG6891	0.297473	5.7423	14.4452	0.000144299
FBgn0085405	CG34376	0.30585	6.35712	16.6806	4.42306e-05
FBgn0032167	CG5853	0.31315	6.20373	15.8009	7.03708e-05
FBgn0031939	CG13796	0.329781	4.73416	14.1258	0.000170985
FBgn0026404	Dronc	0.341636	3.20288	12.9399	0.000321649
FBgn0033633	Smyd4-3	0.366716	4.00895	13.966	0.000186143
FBgn0002939	ninaD	0.383141	6.65338	12.6492	0.00037572
FBgn0040350	CG3690	0.42175	5.55017	13.2599	0.00027115
FBgn0030425	Nep6	0.424927	6.5805	15.452	8.4626e-05
FBgn0035343	CG16762	0.455424	5.99398	13.7106	0.00021325
FBgn0003067	Pepck1	0.45952	10.004	12.3227	0.000447489
FBgn0029831	CG5966	0.545652	6.09131	17.0617	3.61844e-05
FBgn0033994	CG7544	0.57988	1.16935	13.7214	0.000212024
FBgn0038652	CG7720	0.587022	7.23144	27.2981	1.74385e-07
FBgn0038484	CG5246	0.600914	5.19143	13.3793	0.000254422
FBgn0039613	Nepl20	0.605682	1.52689	13.6227	0.000223465
dsim_PG00132	-	0.665244	2.15764	17.5306	2.8272e-05
FBgn0031470	CG18557	0.768092	0.653615	14.1756	0.00016652
FBgn0250833	CG34461	0.813548	1.59076	17.5047	2.86591e-05
FBgn0034710	Alp7	0.870657	0.800948	14.9583	0.000109912
FBgn0031559	CG3513	0.880523	1.92782	29.7764	4.84847e-08
FBgn0037165	CG11437	0.887588	0.324162	13.9557	0.000187174
FBgn0030544	CG13403	0.893519	0.9871	14.0753	0.000175632
FBgn0035245	GC	0.921191	2.63305	31.8587	1.65807e-08
FBgn0032551	CG18636	0.966483	0.801099	13.1581	0.000286286
FBgn0035176	CG13905	1.02964	5.50963	25.8625	3.66622e-07
FBgn0259223	CG42323	1.07951	0.623854	16.9977	3.74255e-05
FBgn0034010	CG8157	1.38767	3.95378	24.3948	7.84814e-07
FBgn0037783	Npc2c	1.51106	0.204619	17.8184	2.43026e-05
FBgn0035510	Cpr64Aa	1.52639	0.740862	46.8451	7.68247e-12
FBgn0038879	CG17298	2.23926	2.12869	58.0941	2.49873e-14
FBgn0262607	CG43133	2.44474	1.0948	56.5087	5.59501e-14
FBgn0044810	TotX	2.58142	1.68023	14.2652	0.000158773

### Sheet: Cold evolved DE genes - 23°C
# gene ID in the annotation	current_symbol	logFC	logCPM	LR	PValue
FBgn0262112	sro	-2.05007	1.06475	18.141	2.05139e-05
FBgn0036023	CG18179	-1.45324	3.15694	15.0372	0.000105414
FBgn0032381	Mal-B1	-1.26983	5.71389	16.3178	5.35576e-05
FBgn0000473	Cyp6a2	-1.09861	8.67895	13.6886	0.000215764
FBgn0030332	CG9360	-1.09164	7.88787	21.8786	2.90452e-06
FBgn0033065	Cyp6w1	-1.08052	8.05821	10.9699	0.00092606
FBgn0034612	CG10505	-0.988236	3.47514	20.0477	7.5535e-06
FBgn0013773	Cyp6a22	-0.755996	4.82381	19.5236	9.93638e-06
dsim_PG00121	-	-0.737209	6.64341	14.1767	0.00016642
FBgn0000008	a	-0.563313	4.7733	19.2137	1.16872e-05
FBgn0263004	CG43312	-0.554062	2.98747	13.5208	0.000235937
FBgn0038734	CG11453	-0.535152	3.16051	19.052	1.27205e-05
FBgn0027600	obst-B	-0.522332	4.48182	14.6498	0.000129446
FBgn0038516	P5cr-2	-0.495107	4.8768	14.1858	0.000165614
FBgn0051797	CG31797	-0.489169	4.29106	16.435	5.03477e-05
FBgn0037172	ND-B14,5AL	-0.469213	3.77847	17.9804	2.23196e-05
FBgn0033981	Cyp6a21	-0.466727	7.03047	12.564	0.000393241
FBgn0014469	Cyp4e2	-0.457952	7.01679	10.6612	0.00109408
FBgn0031522	CG3285	-0.456288	4.87441	13.3128	0.000263596
FBgn0037365	CG2104	-0.453055	3.82875	10.7639	0.00103499
FBgn0037460	sowi	-0.450026	5.05542	10.7919	0.00101948
FBgn0034904	CG15800	-0.448932	2.55694	11.2037	0.000816353
FBgn0259237	CG42335	-0.444368	3.37609	11.0702	0.000877246
FBgn0030615	Cyp4s3	-0.437386	5.22894	14.2025	0.000164154
FBgn0050324	CG30324	-0.432094	5.9573	12.9753	0.00031563
FBgn0085359	CG34330	-0.415752	7.06847	11.7652	0.000603475
FBgn0261816	CG42758	-0.396987	3.90721	10.9834	0.000919296
FBgn0002569	Mal-A2	-0.391795	6.20187	17.3228	3.15388e-05
FBgn0051473	CG31473	-0.382093	5.60008	12.0663	0.000513422
FBgn0037723	SpdS	-0.372451	4.53492	10.7754	0.00102859
FBgn0033888	CG18568	-0.365672	6.94782	19.3501	1.08811e-05
FBgn0031723	CG7251	-0.364333	6.42602	12.9863	0.000313778
FBgn0041337	Cyp309a2	-0.359022	5.29671	12.5935	0.000387091
FBgn0037569	tex	-0.358043	3.0658	12.2147	0.000474138
FBgn0017556	Prosalpha4T2	-0.346892	5.15497	12.2853	0.000456529
FBgn0260444	Not10	-0.317079	4.26373	12.6693	0.000371708
FBgn0051913	CG31913	-0.303673	5.92682	12.4612	0.00041549
FBgn0031946	CG7164	-0.270143	6.69562	12.0218	0.000525824
FBgn0038788	Sirt2	0.267424	4.99188	12.7088	0.000363944
FBgn0034439	CG10062	0.304114	4.57586	10.8211	0.00100352
FBgn0032079	CG31886	0.316404	5.511	11.966	0.000541808
FBgn0004919	gol	0.324814	5.90026	13.8573	0.000197231
FBgn0040299	Myo28B1	0.333032	4.72194	14.7887	0.000120253
FBgn0011592	fra	0.337198	4.81105	12.95	0.000319924
dsim_PG00028	-	0.338882	4.44575	13.4239	0.000248434
FBgn0031258	CG4297	0.341138	5.27708	11.7081	0.00062228
FBgn0010241	Mdr50	0.359077	6.38397	12.8129	0.000344233
FBgn0051021	CG31021	0.369483	4.98631	18.2443	1.94306e-05
FBgn0035186	CG13912	0.374046	4.2357	12.1723	0.000485036
FBgn0035039	Adck1	0.375212	5.3806	12.5507	0.000396066
FBgn0259938	cwo	0.38181	6.71285	14.3304	0.000153371
FBgn0037000	ZnT77C	0.384987	5.1421	17.6507	2.65414e-05
FBgn0039915	Gat	0.395205	6.59752	11.0278	0.000897567
FBgn0001112	Gld	0.399282	8.13395	17.5669	2.77381e-05
FBgn0039595	AstA-R2	0.401003	2.82625	11.3081	0.000771685
FBgn0261800	LanB1	0.40329	6.26032	19.1055	1.2369e-05
FBgn0031220	CG4822	0.40347	5.82589	10.5301	0.00117447
FBgn0263973	jv	0.404656	5.68958	17.903	2.32454e-05
FBgn0261269	conv	0.406973	4.08754	11.7207	0.000618081
FBgn0051872	CG31872	0.407205	10.2856	14.2991	0.000155939
FBgn0036768	CG7402	0.421335	3.69693	13.4189	0.000249097
FBgn0037076	ebd2	0.431555	2.62611	12.7694	0.000352335
FBgn0259896	NimC1	0.437923	5.9113	10.7398	0.00104857
FBgn0034950	Pask	0.440402	3.54962	10.9228	0.000949886
FBgn0032136	Apoltp	0.446235	8.13226	19.4744	1.01959e-05
FBgn0050438	Ugt50B3	0.454071	7.59898	11.3104	0.000770747
FBgn0034253	CG10936	0.464591	5.12329	13.5296	0.000234826
FBgn0025687	LKRSDH	0.464829	5.59308	13.1588	0.000286172
FBgn0030334	Karl	0.465746	4.50755	11.4394	0.000719034
FBgn0000504	dsx	0.467984	6.20618	14.518	0.000138827
FBgn0004181	Ebp	0.469077	12.2387	14.4098	0.000147034
FBgn0040528	CG15864	0.472322	3.50682	10.8814	0.000971349
FBgn0016075	vkg	0.487695	8.85029	11.2833	0.00078209
FBgn0032049	Bace	0.489629	9.80639	12.7832	0.000349752
FBgn0035089	Phk-3	0.494321	5.13037	15.3192	9.07878e-05
FBgn0035779	CG8562	0.498762	6.62898	16.0891	6.04304e-05
FBgn0035076	Ance-5	0.511613	4.88551	16.3655	5.22275e-05
FBgn0031261	nAChRbeta3	0.518961	5.56615	11.8668	0.000571448
FBgn0030244	CG2157	0.51976	4.99061	14.2879	0.000156873
FBgn0259140	CG42255	0.526906	5.12569	14.7089	0.000125453
FBgn0000299	Col4a1	0.545181	9.72195	12.1213	0.000498496
FBgn0032265	CG18301	0.547147	3.98577	13.285	0.000267545
FBgn0053530	Acp53C14c	0.550957	5.12553	11.889	0.000564662
FBgn0036587	CG4950	0.551592	5.04209	11.5946	0.000661423
FBgn0032322	CG16743	0.553385	5.43963	12.4882	0.000409538
FBgn0262357	CG43055	0.572915	3.54208	10.748	0.00104394
FBgn0034768	Obp58b	0.576543	6.21989	19.5509	9.79555e-06
FBgn0037323	CG2663	0.577629	5.88569	14.6191	0.000131577
FBgn0051051	CG31051	0.58898	8.663	15.361	8.88001e-05
FBgn0037228	CG1092	0.598703	3.63013	11.5703	0.000670119
FBgn0038067	CG11598	0.605431	5.50426	26.9585	2.07866e-07
FBgn0010052	Jhe	0.615647	2.40664	10.7676	0.00103295
FBgn0051324	CG31324	0.62363	4.50965	22.0154	2.70467e-06
FBgn0002939	ninaD	0.675981	6.65338	32.1744	1.40935e-08
FBgn0054054	CG34054	0.676115	1.54918	11.1414	0.000844237
FBgn0033949	Had2	0.684715	3.50207	13.4498	0.000245035
FBgn0028939	NimC2	0.70425	2.98438	11.344	0.000756927
FBgn0052499	Cda4	0.708772	3.57482	11.3677	0.000747309
FBgn0010041	GstD5	0.7217	4.48936	11.4003	0.000734318
FBgn0038415	CG17929	0.722645	2.28837	11.5481	0.000678183
FBgn0052382	sphinx2	0.739079	2.66226	22.9095	1.69808e-06
FBgn0262880	CG43235	0.742542	3.12849	11.3064	0.000772423
FBgn0052702	Cubn	0.768013	5.45158	18.7293	1.50649e-05
FBgn0033978	Cyp6a23	0.794127	7.2234	14.5138	0.000139133
FBgn0038613	Vha100-4	0.805316	4.90739	30.5272	3.29216e-08
FBgn0051446	CG31446	0.819288	3.68758	19.7789	8.69373e-06
FBgn0029147	NtR	0.826383	5.63303	23.7934	1.07252e-06
FBgn0035619	Alp10	0.82831	5.88618	19.4609	1.02678e-05
FBgn0035620	Alp9	0.842726	5.50317	20.4823	6.01854e-06
FBgn0030837	CG8661	0.844475	6.09939	17.5441	2.80724e-05
FBgn0039471	CG6295	0.926727	9.22048	14.4257	0.0001458
FBgn0260000	CG17570	0.945959	1.11583	12.231	0.00047002
FBgn0039805	Cpr100A	1.05364	6.70945	10.808	0.00101063
FBgn0032538	Vajk2	1.07579	7.3355	13.2751	0.000268956
FBgn0039091	CG10182	1.08201	2.35413	11.0298	0.0008966
FBgn0040531	CG11741	1.10572	1.05019	12.4772	0.000411952
FBgn0039476	CG6271	1.1133	4.61587	16.9157	3.90779e-05
FBgn0039480	Cpr97Ea	1.20078	4.26876	11.0474	0.000888122
FBgn0037411	Osi3	1.23283	0.274929	22.8836	1.72111e-06
FBgn0039474	CG6283	1.26216	8.06095	28.2286	1.07801e-07
FBgn0043791	phu	1.27596	4.4376	10.5748	0.00114638
FBgn0039475	CG6277	1.3396	7.29516	25.2582	5.01455e-07
FBgn0040096	lectin-33A	1.37781	2.88246	16.687	4.40814e-05
dsim_PG00244	-	1.50538	3.13954	37.6978	8.25959e-10
FBgn0036602	CG13042	1.53219	1.13352	19.9182	8.08253e-06
FBgn0033729	Cpr49Af	1.60337	2.71419	11.5545	0.000675865
FBgn0250833	CG34461	1.72597	1.59076	44.7044	2.29147e-11
FBgn0020765	Acp65Aa	1.75008	6.32702	15.3377	8.99054e-05
FBgn0259223	CG42323	1.81966	0.623854	28.7729	8.13822e-08
FBgn0035510	Cpr64Aa	1.84371	0.740862	38.8788	4.50946e-10
FBgn0038879	CG17298	1.9531	2.12869	42.8184	6.00647e-11
FBgn0034010	CG8157	2.40713	3.95378	64.1998	1.12421e-15

### Sheet: Gorilla - down-regulated
Process									Process
GO Term	Description	P-value	FDR q-value	Enrichment	N	B	n	b	GO Term	Description	P-value	FDR q-value	Enrichment	N	B	n	b	Genes
GO:0055114	oxidation-reduction process	1.58E-6	1.12E-2	5.77	9710	487	38	11
									Function
Function									GO Term	Description	P-value	FDR q-value	Enrichment	N	B	n	b	Genes
GO Term	Description	P-value	FDR q-value	Enrichment	N	B	n	b	GO:0020037	heme binding	4.91E-8	1.36E-4	19.46	9738	113	31	7	[Cyp4e2 - cytochrome p450-4e2, Cyp6a21 - cg10247 gene product from transcript cg10247-ra, Cyp6w1 - cg8345 gene product from transcript cg8345-ra, Cyp6a2 - cytochrome p450-6a2, Cyp309a2 - cg18559 gene product from transcript cg18559-ra, Cyp6a22 - cg10240 gene product from transcript cg10240-ra, Cyp4s3 - cg9081 gene product from transcript cg9081-ra]
GO:0016491	oxidoreductase activity	5.83E-9	1.51E-5	6.67	9710	536	38	14	GO:0046906	tetrapyrrole binding	5.22E-8	7.22E-5	19.29	9738	114	31	7	[Cyp4e2 - cytochrome p450-4e2, Cyp6a21 - cg10247 gene product from transcript cg10247-ra, Cyp6w1 - cg8345 gene product from transcript cg8345-ra, Cyp6a2 - cytochrome p450-6a2, Cyp309a2 - cg18559 gene product from transcript cg18559-ra, Cyp6a22 - cg10240 gene product from transcript cg10240-ra, Cyp4s3 - cg9081 gene product from transcript cg9081-ra]
GO:0020037	heme binding	7.19E-9	9.32E-6	18.75	9710	109	38	8	GO:0016491	oxidoreductase activity	7.43E-8	6.85E-5	6.60	9738	571	31	12	[CG31473 - cg31473 gene product from transcript cg31473-ra, Cyp4e2 - cytochrome p450-4e2, Cyp6a21 - cg10247 gene product from transcript cg10247-ra, Cyp6w1 - cg8345 gene product from transcript cg8345-ra, Cyp6a2 - cytochrome p450-6a2, Cyp309a2 - cg18559 gene product from transcript cg18559-ra, CG6914 - cg6914 gene product from transcript cg6914-ra, CG5840 - cg5840 gene product from transcript cg5…
GO:0046906	tetrapyrrole binding	7.74E-9	6.68E-6	18.58	9710	110	38	8	GO:0005506	iron ion binding	7.45E-8	5.15E-5	18.32	9738	120	31	7	[Cyp4e2 - cytochrome p450-4e2, Cyp6a21 - cg10247 gene product from transcript cg10247-ra, Cyp6w1 - cg8345 gene product from transcript cg8345-ra, Cyp6a2 - cytochrome p450-6a2, Cyp309a2 - cg18559 gene product from transcript cg18559-ra, Cyp6a22 - cg10240 gene product from transcript cg10240-ra, Cyp4s3 - cg9081 gene product from transcript cg9081-ra]
GO:0005506	iron ion binding	1.54E-8	1e-05	17.04	9710	120	38	8	GO:0016705	oxidoreductase activity, acting on paired donors, with incorporation or reduction of molecular oxygen	1.86E-7	1.03E-4	16.05	9738	137	31	7	[Cyp4e2 - cytochrome p450-4e2, Cyp6a21 - cg10247 gene product from transcript cg10247-ra, Cyp6w1 - cg8345 gene product from transcript cg8345-ra, Cyp6a2 - cytochrome p450-6a2, Cyp309a2 - cg18559 gene product from transcript cg18559-ra, Cyp6a22 - cg10240 gene product from transcript cg10240-ra, Cyp4s3 - cg9081 gene product from transcript cg9081-ra]
GO:0016705	oxidoreductase activity, acting on paired donors, with incorporation or reduction of molecular oxygen	2.27E-8	1.18E-5	16.22	9710	126	38	8	GO:0048037	cofactor binding	6.96E-6	3.21E-3	7.52	9738	334	31	8	[CG31473 - cg31473 gene product from transcript cg31473-ra, Cyp4e2 - cytochrome p450-4e2, Cyp6a21 - cg10247 gene product from transcript cg10247-ra, Cyp6w1 - cg8345 gene product from transcript cg8345-ra, Cyp6a2 - cytochrome p450-6a2, Cyp309a2 - cg18559 gene product from transcript cg18559-ra, Cyp6a22 - cg10240 gene product from transcript cg10240-ra, Cyp4s3 - cg9081 gene product from transcript …
									GO:0003824	catalytic activity	8.4E-5	3.32E-2	1.96	9738	3521	31	22	[SpdS - spermidine synthase, CG42335 - cg42335 gene product from transcript cg42335-rc, Cyp6w1 - cg8345 gene product from transcript cg8345-ra, Cyp309a2 - cg18559 gene product from transcript cg18559-ra, Mal-B1 - maltase b1, CG10505 - cg10505 gene product from transcript cg10505-ra, Pros28.1B - proteasome 28kd subunit 1b, CG2104 - cg2104 gene product from transcript cg2104-rb, CG31473 - cg31473 g…
									Component
									GO Term	Description	P-value	FDR q-value	Enrichment	N	B	n	b	Genes

### Sheet: GOrilla - up-regulated (23°C)
Process
GO Term	Description	P-value	FDR q-value	Enrichment	N	B	n	b	Genes
GO:0040003	chitin-based cuticle development	8e-07	6.01E-3	10.54	9738	96	77	8	[CG16885 - cg16885 gene product from transcript cg16885-ra, Cpr97Ea - cuticular protein 97ea, CG34461 - cg34461 gene product from transcript cg34461-rb, Cpr100A - cuticular protein 100a, Gld - glucose dehydrogenase, Acp65Aa - cg10297 gene product from transcript cg10297-ra, Cpr64Aa - cuticular protein 64aa, Cpr49Af - cuticular protein 49af]
GO:0042335	cuticle development	1.37E-6	5.16E-3	9.82	9738	103	77	8	[CG16885 - cg16885 gene product from transcript cg16885-ra, Cpr97Ea - cuticular protein 97ea, CG34461 - cg34461 gene product from transcript cg34461-rb, Cpr100A - cuticular protein 100a, Gld - glucose dehydrogenase, Acp65Aa - cg10297 gene product from transcript cg10297-ra, Cpr64Aa - cuticular protein 64aa, Cpr49Af - cuticular protein 49af]
Function
GO Term	Description	P-value	FDR q-value	Enrichment	N	B	n	b	Genes
GO:0008970	phospholipase A1 activity	5.36E-8	1.48E-4	84.31	9738	6	77	4	[CG6271 - cg6271 gene product from transcript cg6271-ra, CG6277 - cg6277 gene product from transcript cg6277-ra, CG6283 - cg6283 gene product from transcript cg6283-ra, CG6295 - cg6295 gene product from transcript cg6295-ra]
GO:0005214	structural constituent of chitin-based cuticle	1.11E-7	1.54E-4	17.71	9738	50	77	7	[CG16885 - cg16885 gene product from transcript cg16885-ra, Cpr97Ea - cuticular protein 97ea, CG34461 - cg34461 gene product from transcript cg34461-rb, Cpr100A - cuticular protein 100a, Acp65Aa - cg10297 gene product from transcript cg10297-ra, Cpr64Aa - cuticular protein 64aa, Cpr49Af - cuticular protein 49af]
GO:0042302	structural constituent of cuticle	1.69E-7	1.55E-4	16.70	9738	53	77	7	[CG16885 - cg16885 gene product from transcript cg16885-ra, Cpr97Ea - cuticular protein 97ea, CG34461 - cg34461 gene product from transcript cg34461-rb, Cpr100A - cuticular protein 100a, Acp65Aa - cg10297 gene product from transcript cg10297-ra, Cpr64Aa - cuticular protein 64aa, Cpr49Af - cuticular protein 49af]
GO:0008010	structural constituent of chitin-based larval cuticle	3.84E-7	2.65E-4	20.51	9738	37	77	6	[Cpr97Ea - cuticular protein 97ea, CG34461 - cg34461 gene product from transcript cg34461-rb, Cpr100A - cuticular protein 100a, Acp65Aa - cg10297 gene product from transcript cg10297-ra, Cpr64Aa - cuticular protein 64aa, Cpr49Af - cuticular protein 49af]
GO:0016298	lipase activity	4.35E-5	2.41E-2	12.65	9738	50	77	5	[CG11598 - cg11598 gene product from transcript cg11598-rb, CG6271 - cg6271 gene product from transcript cg6271-ra, CG6277 - cg6277 gene product from transcript cg6277-ra, CG6283 - cg6283 gene product from transcript cg6283-ra, CG6295 - cg6295 gene product from transcript cg6295-ra]
GO:0004620	phospholipase activity	4.73E-5	2.18E-2	19.46	9738	26	77	4	[CG6271 - cg6271 gene product from transcript cg6271-ra, CG6277 - cg6277 gene product from transcript cg6277-ra, CG6283 - cg6283 gene product from transcript cg6283-ra, CG6295 - cg6295 gene product from transcript cg6295-ra]
Component
GO Term	Description	P-value	FDR q-value	Enrichment	N	B	n	b	Genes
GO:0044421	extracellular region part	5.29E-7	6.97E-4	3.86	9738	590	77	18	[CG11598 - cg11598 gene product from transcript cg11598-rb, CG34461 - cg34461 gene product from transcript cg34461-rb, CG8562 - cg8562 gene product from transcript cg8562-ra, CG6271 - cg6271 gene product from transcript cg6271-ra, vkg - viking, Phk-3 - pherokine 3, Cpr64Aa - cuticular protein 64aa, Jhe - juvenile hormone esterase, LanB1 - cg7123 gene product from transcript cg7123-ra, Peb - prote…
GO:0044420	extracellular matrix component	1.89E-6	1.25E-3	94.85	9738	4	77	3	[LanB1 - cg7123 gene product from transcript cg7123-ra, vkg - viking, Cg25C - collagen type iv]
GO:0005615	extracellular space	4.03E-6	1.77E-3	3.96	9738	479	77	15	[CG11598 - cg11598 gene product from transcript cg11598-rb, CG8562 - cg8562 gene product from transcript cg8562-ra, CG6271 - cg6271 gene product from transcript cg6271-ra, vkg - viking, Phk-3 - pherokine 3, Jhe - juvenile hormone esterase, Peb - protein ejaculatory bulb, Ance-5 - cg10142 gene product from transcript cg10142-ra, Acp53C14c - cg33530 gene product from transcript cg33530-rb, CG6277 -…
GO:0098642	network-forming collagen trimer	1.84E-4	6.07E-2	84.31	9738	3	77	2	[vkg - viking, Cg25C - collagen type iv]
GO:0098651	basement membrane collagen trimer	1.84E-4	4.86E-2	84.31	9738	3	77	2	[vkg - viking, Cg25C - collagen type iv]
GO:0005587	collagen type IV trimer	1.84E-4	4.05E-2	84.31	9738	3	77	2	[vkg - viking, Cg25C - collagen type iv]

### Sheet: Shared - down-regulated genes
Genes down-regulated in both hot and cold evolved populations when compared to the ancestral population at 23°C
# gene ID in the annotation	current_symbol
dsim_PG00121	-
FBgn0000008	a
FBgn0262112	sro
FBgn0037569	tex
FBgn0037460	sowi
FBgn0037723	SpdS
FBgn0260444	Not10
FBgn0030332	CG9360
FBgn0014469	Cyp4e2
FBgn0030615	Cyp4s3
FBgn0000473	Cyp6a2
FBgn0033065	Cyp6w1
FBgn0032381	Mal-B1
FBgn0027600	obst-B
FBgn0038516	P5cr-2
FBgn0034612	CG10505
FBgn0038734	CG11453
FBgn0033888	CG18568
FBgn0050324	CG30324
FBgn0263004	CG43312
FBgn0033981	Cyp6a21
FBgn0013773	Cyp6a22
FBgn0017556	Prosalpha4T2
