## Supplementary material for "The evolution of phenotypic plasticity in response to temperature stress": Suplemental Table 5

### Sheet: Caption
Table S5
The list of gene ontologies (GO) significantly enriched in the genes that evolved an increase in phenotypic plasticity when contrasting the ancestral population and each of the 5 hot evolved population independantly (tables 1-5). Shared GO terms are given in the last table. There was no significantly enriched GO in the genes that evolved a decrease in phenotypic plasticity.

### Sheet: Replicate 1
GO term	Description	P-value	FDR q-value	Enrichment	N	B	n	b
GO:0006091	generation of precursor metabolites and energy	1.2E-21	9.02E-18	17.02	9738	143	88	22
GO:0022900	electron transport chain	4.18E-18	1.57E-14	22.99	9738	77	88	16
GO:0017144	drug metabolic process	1.14E-16	2.86E-13	9.39	9738	271	88	23
GO:0022904	respiratory electron transport chain	1.99E-15	3.74E-12	21.22	9738	73	88	14
GO:0046034	ATP metabolic process	3.92E-15	5.9E-12	23.98	9738	60	88	13
GO:0006754	ATP biosynthetic process	7.31E-15	9.16E-12	27.66	9738	48	88	12
GO:0009206	purine ribonucleoside triphosphate biosynthetic process	2.1E-14	2.26E-11	25.54	9738	52	88	12
GO:0009145	purine nucleoside triphosphate biosynthetic process	2.1E-14	1.98E-11	25.54	9738	52	88	12
GO:0009205	purine ribonucleoside triphosphate metabolic process	2.25E-14	1.88E-11	21.16	9738	68	88	13
GO:0009144	purine nucleoside triphosphate metabolic process	2.75E-14	2.07E-11	20.85	9738	69	88	13
GO:0009199	ribonucleoside triphosphate metabolic process	4.07E-14	2.78E-11	20.26	9738	71	88	13
GO:0009201	ribonucleoside triphosphate biosynthetic process	4.38E-14	2.74E-11	24.14	9738	55	88	12
GO:0009142	nucleoside triphosphate biosynthetic process	8.7E-14	5.03E-11	22.89	9738	58	88	12
GO:0009126	purine nucleoside monophosphate metabolic process	1.23E-13	6.63E-11	18.68	9738	77	88	13
GO:0009141	nucleoside triphosphate metabolic process	1.23E-13	6.18E-11	18.68	9738	77	88	13
GO:0009167	purine ribonucleoside monophosphate metabolic process	1.23E-13	5.8E-11	18.68	9738	77	88	13
GO:0009127	purine nucleoside monophosphate biosynthetic process	1.35E-13	5.95E-11	22.13	9738	60	88	12
GO:0009168	purine ribonucleoside monophosphate biosynthetic process	1.35E-13	5.62E-11	22.13	9738	60	88	12
GO:0009161	ribonucleoside monophosphate metabolic process	3.4E-13	1.35E-10	17.33	9738	83	88	13
GO:0009156	ribonucleoside monophosphate biosynthetic process	3.74E-13	1.4E-10	20.43	9738	65	88	12
GO:0009123	nucleoside monophosphate metabolic process	5.48E-13	1.96E-10	16.73	9738	86	88	13
GO:0009124	nucleoside monophosphate biosynthetic process	6.61E-13	2.26E-10	19.53	9738	68	88	12
GO:0055114	oxidation-reduction process	1.58E-12	5.17E-10	5.70	9738	466	88	24
GO:1902600	proton transmembrane transport	7.25E-12	2.27E-9	19.32	9738	63	88	11
GO:0015985	energy coupled proton transport, down electrochemical gradient	9.27E-12	2.79E-9	40.24	9738	22	88	8
GO:0015986	ATP synthesis coupled proton transport	9.27E-12	2.68E-9	40.24	9738	22	88	8
GO:0009152	purine ribonucleotide biosynthetic process	2.77E-11	7.7E-9	14.43	9738	92	88	12
GO:0006164	purine nucleotide biosynthetic process	4.08E-11	1.09E-8	13.98	9738	95	88	12
GO:0009260	ribonucleotide biosynthetic process	7.56E-11	1.96E-8	13.28	9738	100	88	12
GO:0046390	ribose phosphate biosynthetic process	9.58E-11	2.4E-8	13.02	9738	102	88	12
GO:0072522	purine-containing compound biosynthetic process	1.35E-10	3.28E-8	12.65	9738	105	88	12
GO:0009117	nucleotide metabolic process	4.56E-10	1.07E-7	7.94	9738	209	88	15
GO:0006753	nucleoside phosphate metabolic process	5.57E-10	1.27E-7	7.83	9738	212	88	15
GO:0009150	purine ribonucleotide metabolic process	6.67E-10	1.48E-7	9.65	9738	149	88	13
GO:0006163	purine nucleotide metabolic process	9.28E-10	1.99E-7	9.40	9738	153	88	13
GO:0044281	small molecule metabolic process	9.4E-10	1.96E-7	3.86	9738	745	88	26
GO:0009259	ribonucleotide metabolic process	1.38E-9	2.81E-7	9.10	9738	158	88	13
GO:0009165	nucleotide biosynthetic process	1.39E-9	2.75E-7	10.37	9738	128	88	12
GO:1901293	nucleoside phosphate biosynthetic process	1.67E-9	3.21E-7	10.21	9738	130	88	12
GO:0055086	nucleobase-containing small molecule metabolic process	1.7E-9	3.19E-7	6.61	9738	268	88	16
GO:0019693	ribose phosphate metabolic process	2.36E-9	4.33E-7	8.72	9738	165	88	13
GO:0072521	purine-containing compound metabolic process	5.57E-9	9.98E-7	8.13	9738	177	88	13
GO:0015672	monovalent inorganic cation transport	1.17E-8	2.05E-6	9.90	9738	123	88	11
GO:0006120	mitochondrial electron transport, NADH to ubiquinone	1.71E-8	2.91E-6	22.78	9738	34	88	7
GO:1901135	carbohydrate derivative metabolic process	2.3E-8	3.84E-6	4.80	9738	415	88	18
GO:0098660	inorganic ion transmembrane transport	5.53E-8	9.05E-6	7.50	9738	177	88	12
GO:0006122	mitochondrial electron transport, ubiquinol to cytochrome c	1.01E-7	1.61E-5	39.52	9738	14	88	5
GO:0098662	inorganic cation transmembrane transport	1.39E-7	2.17E-5	7.80	9738	156	88	11
GO:1901137	carbohydrate derivative biosynthetic process	1.52E-7	2.33E-5	6.84	9738	194	88	12
GO:0040003	chitin-based cuticle development	1.81E-7	2.72E-5	10.37	9738	96	88	9
GO:0042335	cuticle development	3.33E-7	4.91E-5	9.67	9738	103	88	9
GO:0098655	cation transmembrane transport	3.52E-7	5.1E-5	7.12	9738	171	88	11
GO:0090407	organophosphate biosynthetic process	4.87E-7	6.91E-5	6.15	9738	216	88	12
GO:0019637	organophosphate metabolic process	9.45E-7	1.32E-4	4.49	9738	370	88	15
GO:0019752	carboxylic acid metabolic process	1.89E-6	2.58E-4	4.25	9738	391	88	15
GO:0043436	oxoacid metabolic process	2.92E-6	3.92E-4	4.10	9738	405	88	15
GO:0034220	ion transmembrane transport	3.05E-6	4.03E-4	5.17	9738	257	88	12
GO:0006082	organic acid metabolic process	3.1E-6	4.02E-4	4.08	9738	407	88	15
GO:0019362	pyridine nucleotide metabolic process	3.21E-6	4.1E-4	14.43	9738	46	88	6
GO:0046496	nicotinamide nucleotide metabolic process	3.21E-6	4.03E-4	14.43	9738	46	88	6
GO:0016053	organic acid biosynthetic process	3.93E-6	4.84E-4	7.22	9738	138	88	9
GO:0046394	carboxylic acid biosynthetic process	3.93E-6	4.76E-4	7.22	9738	138	88	9
GO:0072524	pyridine-containing compound metabolic process	5.96E-6	7.11E-4	13.02	9738	51	88	6
GO:0005975	carbohydrate metabolic process	7.97E-6	9.37E-4	5.18	9738	235	88	11
GO:0016999	antibiotic metabolic process	1.15E-5	1.33E-3	11.65	9738	57	88	6
GO:0006733	oxidoreduction coenzyme metabolic process	1.27E-5	1.45E-3	11.45	9738	58	88	6
GO:0006812	cation transport	1.33E-5	1.49E-3	4.91	9738	248	88	11
GO:0072330	monocarboxylic acid biosynthetic process	1.57E-5	1.74E-3	8.61	9738	90	88	7
GO:0006811	ion transport	1.88E-5	2.05E-3	3.73	9738	415	88	14
GO:0055085	transmembrane transport	3.57E-5	3.84E-3	3.16	9738	561	88	16
GO:0006090	pyruvate metabolic process	3.95E-5	4.18E-3	12.87	9738	43	88	5
GO:0044283	small molecule biosynthetic process	4.46E-5	4.66E-3	4.75	9738	233	88	10
GO:0009060	aerobic respiration	4.84E-5	4.98E-3	19.25	9738	23	88	4
GO:0006757	ATP generation from ADP	6.81E-5	6.92E-3	17.71	9738	25	88	4
GO:0006096	glycolytic process	6.81E-5	6.83E-3	17.71	9738	25	88	4
GO:0042866	pyruvate biosynthetic process	6.81E-5	6.74E-3	17.71	9738	25	88	4
GO:0015980	energy derivation by oxidation of organic compounds	8.27E-5	8.07E-3	11.07	9738	50	88	5
GO:0046031	ADP metabolic process	9.32E-5	8.99E-3	16.39	9738	27	88	4
GO:0009185	ribonucleoside diphosphate metabolic process	9.32E-5	8.87E-3	16.39	9738	27	88	4
GO:0009179	purine ribonucleoside diphosphate metabolic process	9.32E-5	8.76E-3	16.39	9738	27	88	4
GO:0009135	purine nucleoside diphosphate metabolic process	9.32E-5	8.66E-3	16.39	9738	27	88	4
GO:0034654	nucleobase-containing compound biosynthetic process	9.56E-5	8.77E-3	3.66	9738	363	88	12
GO:0019438	aromatic compound biosynthetic process	0.0001	9.07E-3	3.40	9738	423	88	13
GO:0016052	carbohydrate catabolic process	1.2E-4	1.07E-2	10.25	9738	54	88	5
GO:0006165	nucleoside diphosphate phosphorylation	1.24E-4	1.1E-2	15.26	9738	29	88	4
GO:0045333	cellular respiration	1.24E-4	1.09E-2	15.26	9738	29	88	4
GO:1901566	organonitrogen compound biosynthetic process	1.36E-4	1.18E-2	3.11	9738	498	88	14
GO:0032787	monocarboxylic acid metabolic process	1.38E-4	1.18E-2	5.24	9738	169	88	8
GO:0046939	nucleotide phosphorylation	1.43E-4	1.2E-2	14.75	9738	30	88	4
GO:0019363	pyridine nucleotide biosynthetic process	1.85E-4	1.54E-2	13.83	9738	32	88	4
GO:0019359	nicotinamide nucleotide biosynthetic process	1.85E-4	1.53E-2	13.83	9738	32	88	4
GO:0009132	nucleoside diphosphate metabolic process	1.85E-4	1.51E-2	13.83	9738	32	88	4
GO:0006119	oxidative phosphorylation	1.91E-4	1.54E-2	25.54	9738	13	88	3
GO:0006123	mitochondrial electron transport, cytochrome c to oxygen	1.91E-4	1.53E-2	25.54	9738	13	88	3
GO:0019646	aerobic electron transport chain	1.91E-4	1.51E-2	25.54	9738	13	88	3
GO:1901362	organic cyclic compound biosynthetic process	2.21E-4	1.73E-2	3.14	9738	458	88	13
GO:0072525	pyridine-containing compound biosynthetic process	2.94E-4	2.28E-2	12.30	9738	36	88	4
GO:0010257	NADH dehydrogenase complex assembly	0.0003	2.3E-2	22.13	9738	15	88	3
GO:0032981	mitochondrial respiratory chain complex I assembly	0.0003	2.28E-2	22.13	9738	15	88	3
GO:0006099	tricarboxylic acid cycle	3.27E-4	2.46E-2	11.96	9738	37	88	4
GO:0046434	organophosphate catabolic process	3.34E-4	2.49E-2	8.26	9738	67	88	5
GO:0006101	citrate metabolic process	3.64E-4	2.68E-2	11.65	9738	38	88	4
GO:0033108	mitochondrial respiratory chain complex assembly	4.44E-4	3.24E-2	11.07	9738	40	88	4
GO:0072350	tricarboxylic acid metabolic process	4.44E-4	3.21E-2	11.07	9738	40	88	4
GO:0009166	nucleotide catabolic process	4.44E-4	3.18E-2	11.07	9738	40	88	4
GO:0018130	heterocycle biosynthetic process	4.69E-4	3.32E-2	3.08	9738	431	88	12
GO:1901292	nucleoside phosphate catabolic process	5.36E-4	3.77E-2	10.54	9738	42	88	4
GO:0008152	metabolic process	7.62E-4	5.3E-2	1.41	9738	4070	88	52
GO term	Description	P-value	FDR q-value	Enrichment	N	B	n	b
GO:0042302	structural constituent of cuticle	3.05E-11	8.45E-8	20.88	9738	53	88	10
GO:0016491	oxidoreductase activity	1.16E-10	1.6E-7	4.65	9738	571	88	24
GO:0003954	NADH dehydrogenase activity	3.71E-10	3.43E-7	26.83	9738	33	88	8
GO:0005214	structural constituent of chitin-based cuticle	4.9E-10	3.39E-7	19.92	9738	50	88	9
GO:0008137	NADH dehydrogenase (ubiquinone) activity	5.24E-9	2.9E-6	39.06	9738	17	88	6
GO:0050136	NADH dehydrogenase (quinone) activity	5.24E-9	2.41E-6	39.06	9738	17	88	6
GO:0046933	proton-transporting ATP synthase activity, rotational mechanism	5.24E-9	2.07E-6	39.06	9738	17	88	6
GO:0016655	oxidoreductase activity, acting on NAD(P)H, quinone or similar compound as acceptor	1.13E-8	3.91E-6	34.94	9738	19	88	6
GO:0015078	proton transmembrane transporter activity	1.74E-8	5.35E-6	11.18	9738	99	88	10
GO:0016651	oxidoreductase activity, acting on NAD(P)H	2.39E-8	6.6E-6	16.39	9738	54	88	8
GO:0009055	electron transfer activity	2.77E-8	6.97E-6	16.10	9738	55	88	8
GO:0008010	structural constituent of chitin-based larval cuticle	3.19E-8	7.36E-6	20.94	9738	37	88	7
GO:0015077	monovalent inorganic cation transmembrane transporter activity	1.01E-6	2.15E-4	6.41	9738	190	88	11
GO:0003824	catalytic activity	1.22E-6	2.4E-4	1.70	9738	3521	88	54
GO:0048037	cofactor binding	1.53E-6	2.83E-4	4.64	9738	334	88	14
GO:0044769	ATPase activity, coupled to transmembrane movement of ions, rotational mechanism	2.81E-6	4.87E-4	14.75	9738	45	88	6
GO:0019829	cation-transporting ATPase activity	1.15E-5	1.87E-3	11.65	9738	57	88	6
GO:0022853	active ion transmembrane transporter activity	1.41E-5	2.16E-3	11.25	9738	59	88	6
GO:0042625	ATPase coupled ion transmembrane transporter activity	1.41E-5	2.05E-3	11.25	9738	59	88	6
GO:0022857	transmembrane transporter activity	1.44E-5	1.99E-3	3.23	9738	582	88	17
GO:0005215	transporter activity	2.93E-5	3.85E-3	3.06	9738	615	88	17
GO:0022890	inorganic cation transmembrane transporter activity	3.03E-5	3.81E-3	4.49	9738	271	88	11
GO:0043492	ATPase activity, coupled to movement of substances	4.04E-5	4.86E-3	7.45	9738	104	88	7
GO:0042626	ATPase activity, coupled to transmembrane movement of substances	4.04E-5	4.66E-3	7.45	9738	104	88	7
GO:0008324	cation transmembrane transporter activity	5.29E-5	5.85E-3	4.23	9738	288	88	11
GO:0016681	oxidoreductase activity, acting on diphenols and related substances as donors, cytochrome as acceptor	5.76E-5	6.13E-3	36.89	9738	9	88	3
GO:0008121	ubiquinol-cytochrome-c reductase activity	5.76E-5	5.9E-3	36.89	9738	9	88	3
GO:0051192	prosthetic group binding	8.07E-5	7.98E-3	110.66	9738	2	88	2
GO:0044620	ACP phosphopantetheine attachment site binding	8.07E-5	7.7E-3	110.66	9738	2	88	2
GO:0000036	acyl carrier activity	8.07E-5	7.44E-3	110.66	9738	2	88	2
GO:0015399	primary active transmembrane transporter activity	1.18E-4	1.05E-2	6.30	9738	123	88	7
GO:0015405	P-P-bond-hydrolysis-driven transmembrane transporter activity	1.18E-4	1.02E-2	6.30	9738	123	88	7
GO:0015318	inorganic molecular entity transmembrane transporter activity	1.63E-4	1.36E-2	3.46	9738	384	88	12
GO:0016679	oxidoreductase activity, acting on diphenols and related substances as donors	1.91E-4	1.55E-2	25.54	9738	13	88	3
GO:0022804	active transmembrane transporter activity	2.36E-4	1.86E-2	4.29	9738	232	88	9
GO:0019842	vitamin binding	2.9E-4	2.23E-2	8.51	9738	65	88	5
GO:0015075	ion transmembrane transporter activity	3.05E-4	2.28E-2	3.23	9738	411	88	12
GO:0016887	ATPase activity	3.64E-4	2.65E-2	4.05	9738	246	88	9
GO:0004129	cytochrome-c oxidase activity	4.42E-4	3.14E-2	19.53	9738	17	88	3
GO:0016675	oxidoreductase activity, acting on a heme group of donors	4.42E-4	3.06E-2	19.53	9738	17	88	3
GO:0016676	oxidoreductase activity, acting on a heme group of donors, oxygen as acceptor	4.42E-4	2.99E-2	19.53	9738	17	88	3
GO:0015002	heme-copper terminal oxidase activity	4.42E-4	2.91E-2	19.53	9738	17	88	3
GO:0043531	ADP binding	4.79E-4	3.08E-2	55.33	9738	4	88	2
GO:0031177	phosphopantetheine binding	4.79E-4	3.01E-2	55.33	9738	4	88	2
GO:0005198	structural molecule activity	6.53E-4	4.01E-2	3.42	9738	324	88	10
GO term	Description	P-value	FDR q-value	Enrichment	N	B	n	b
GO:0098800	inner mitochondrial membrane protein complex	8.84E-26	1.17E-22	20.75	9738	128	88	24
GO:0044455	mitochondrial membrane part	6.87E-24	4.53E-21	15.99	9738	173	88	25
GO:0044429	mitochondrial part	7.45E-19	3.27E-16	7.41	9738	448	88	30
GO:0098798	mitochondrial protein complex	1.01E-18	3.34E-16	10.71	9738	248	88	24
GO:0098803	respiratory chain complex	2.65E-18	6.99E-16	23.61	9738	75	88	16
GO:1990204	oxidoreductase complex	8.23E-16	1.81E-13	19.30	9738	86	88	15
GO:0005739	mitochondrion	1.34E-12	2.52E-10	5.45	9738	508	88	25
GO:0098796	membrane protein complex	1.99E-12	3.27E-10	5.64	9738	471	88	24
GO:0030964	NADH dehydrogenase complex	1.45E-10	2.12E-8	22.63	9738	44	88	9
GO:0045271	respiratory chain complex I	1.45E-10	1.91E-8	22.63	9738	44	88	9
GO:0005747	mitochondrial respiratory chain complex I	1.45E-10	1.74E-8	22.63	9738	44	88	9
GO:0070069	cytochrome complex	2.21E-9	2.43E-7	29.79	9738	26	88	7
GO:0000276	mitochondrial proton-transporting ATP synthase complex, coupling factor F(o)	1.96E-6	1.98E-4	40.24	9738	11	88	4
GO:0045263	proton-transporting ATP synthase complex, coupling factor F(o)	1.96E-6	1.84E-4	40.24	9738	11	88	4
GO:0045275	respiratory chain complex III	1.96E-6	1.72E-4	40.24	9738	11	88	4
GO:0005750	mitochondrial respiratory chain complex III	1.96E-6	1.61E-4	40.24	9738	11	88	4
GO:0030018	Z disc	2.14E-6	1.66E-4	15.44	9738	43	88	6
GO:0031430	M band	2.92E-6	2.14E-4	36.89	9738	12	88	4
GO:0000275	mitochondrial proton-transporting ATP synthase complex, catalytic core F(1)	2.43E-5	1.69E-3	47.43	9738	7	88	3
GO:0045261	proton-transporting ATP synthase complex, catalytic core F(1)	2.43E-5	1.6E-3	47.43	9738	7	88	3
GO:0044449	contractile fiber part	3.78E-5	2.37E-3	9.49	9738	70	88	6
GO:0045269	proton-transporting ATP synthase, central stalk	8.07E-5	4.84E-3	110.66	9738	2	88	2
GO:0005756	mitochondrial proton-transporting ATP synthase, central stalk	8.07E-5	4.63E-3	110.66	9738	2	88	2
GO:0044425	membrane part	9.17E-5	5.03E-3	1.98	9738	1676	88	30
GO:0044444	cytoplasmic part	1.1E-4	5.79E-3	1.65	9738	2888	88	43
GO:0033177	proton-transporting two-sector ATPase complex, proton-transporting domain	1.24E-4	6.31E-3	15.26	9738	29	88	4
GO:0005751	mitochondrial respiratory chain complex IV	1.91E-4	9.33E-3	25.54	9738	13	88	3
GO:0017087	mitochondrial processing peptidase complex	2.41E-4	1.13E-2	73.77	9738	3	88	2
GO:0045277	respiratory chain complex IV	2.42E-4	1.1E-2	23.71	9738	14	88	3
GO:0033178	proton-transporting two-sector ATPase complex, catalytic domain	5.28E-4	2.32E-2	18.44	9738	18	88	3
GO:0005743	mitochondrial inner membrane	8.49E-4	3.61E-2	6.75	9738	82	88	5

### Sheet: Replicate 2
GO term	Description	P-value	FDR q-value	Enrichment	N	B	n	b
GO:0040003	chitin-based cuticle development	3.5E-8	2.63E-4	15.61	9738	96	52	8
GO:0042335	cuticle development	6.1E-8	2.29E-4	14.55	9738	103	52	8
GO term	Description	P-value	FDR q-value	Enrichment	N	B	n	b
GO:0042302	structural constituent of cuticle	1.24E-13	3.42E-10	35.33	9738	53	52	10
GO:0005214	structural constituent of chitin-based cuticle	1.71E-10	2.36E-7	29.96	9738	50	52	8
GO:0008010	structural constituent of chitin-based larval cuticle	3.53E-8	3.25E-5	30.37	9738	37	52	6
GO:0005198	structural molecule activity	6.6E-6	4.57E-3	5.78	9738	324	52	10
GO:0004252	serine-type endopeptidase activity	9.01E-5	4.98E-2	8.08	9738	139	52	6
GO term	Description	P-value	FDR q-value	Enrichment	N	B	n	b
GO:0044421	extracellular region part	1.59E-6	2.1E-3	4.44	9738	590	52	14
GO:0031012	extracellular matrix	8.96E-5	5.9E-2	10.89	9738	86	52	5

### Sheet: Replicate 3
GO term	Description	P-value	FDR q-value	Enrichment	N	B	n	b
GO:0040003	chitin-based cuticle development	1.46E-17	1.09E-13	21.36	9738	96	76	16
GO:0042335	cuticle development	4.74E-17	1.78E-13	19.90	9738	103	76	16
GO:0006030	chitin metabolic process	1.29E-9	3.23E-6	18.02	9738	64	76	9
GO:1901071	glucosamine-containing compound metabolic process	4.86E-9	9.14E-6	15.58	9738	74	76	9
GO:0006040	amino sugar metabolic process	7.82E-9	1.18E-5	14.78	9738	78	76	9
GO:0006022	aminoglycan metabolic process	1.69E-8	2.12E-5	13.57	9738	85	76	9
GO:0017144	drug metabolic process	1.75E-8	1.88E-5	6.62	9738	271	76	14
GO:0032502	developmental process	1.04E-6	9.78E-4	2.26	9738	1868	76	33
GO:0030239	myofibril assembly	1.62E-6	1.35E-3	42.71	9738	12	76	4
GO:0010927	cellular component assembly involved in morphogenesis	1.79E-6	1.35E-3	23.73	9738	27	76	5
GO:0048856	anatomical structure development	3.22E-6	2.2E-3	2.61	9738	1226	76	25
GO:0008365	adult chitin-based cuticle development	4.52E-6	2.83E-3	76.88	9738	5	76	3
GO:1901135	carbohydrate derivative metabolic process	1.67E-5	9.67E-3	4.01	9738	415	76	13
GO:0035151	regulation of tube size, open tracheal system	2.43E-5	1.3E-2	14.24	9738	45	76	5
GO:0035150	regulation of tube size	3.7E-5	1.85E-2	13.07	9738	49	76	5
GO:0060439	trachea morphogenesis	3.71E-5	1.74E-2	42.71	9738	9	76	3
GO:0008363	larval chitin-based cuticle development	1.24E-4	5.46E-2	29.57	9738	13	76	3
GO term	Description	P-value	FDR q-value	Enrichment	N	B	n	b
GO:0042302	structural constituent of cuticle	4.27E-15	1.18E-11	29.01	9738	53	76	12
GO:0005214	structural constituent of chitin-based cuticle	9.05E-14	1.25E-10	28.19	9738	50	76	11
GO:0008061	chitin binding	1.07E-10	9.87E-8	18.57	9738	69	76	10
GO:0008010	structural constituent of chitin-based larval cuticle	1.14E-8	7.85E-6	24.24	9738	37	76	7
GO:0005198	structural molecule activity	6.87E-6	3.8E-3	4.75	9738	324	76	12
GO term	Description	P-value	FDR q-value	Enrichment	N	B	n	b
GO:0005576	extracellular region	5.68E-6	7.49E-3	4.84	9738	318	76	12
GO:0044449	contractile fiber part	1.63E-5	1.08E-2	10.98	9738	70	76	6
GO:0030018	Z disc	1.94E-5	8.5E-3	14.90	9738	43	76	5
GO:0031430	M band	9.56E-5	3.15E-2	32.03	9738	12	76	3
GO:0044421	extracellular region part	1.61E-4	4.23E-2	3.04	9738	590	76	14
GO:0030016	myofibril	1.79E-4	3.94E-2	85.42	9738	3	76	2
GO:0043292	contractile fiber	1.79E-4	3.38E-2	85.42	9738	3	76	2

### Sheet: Replicate 4
GO term	Description	P-value	FDR q-value	Enrichment	N	B	n	b
GO:0040003	chitin-based cuticle development	1.68E-22	1.27E-18	23.05	9738	96	88	20
GO:0042335	cuticle development	7.67E-22	2.88E-18	21.49	9738	103	88	20
GO:0006030	chitin metabolic process	9.43E-8	2.36E-4	13.83	9738	64	88	8
GO:0006959	humoral immune response	2.29E-7	4.3E-4	22.13	9738	30	88	6
GO:1901071	glucosamine-containing compound metabolic process	2.99E-7	4.49E-4	11.96	9738	74	88	8
GO:0006040	amino sugar metabolic process	4.51E-7	5.65E-4	11.35	9738	78	88	8
GO:0050830	defense response to Gram-positive bacterium	6.03E-7	6.48E-4	18.97	9738	35	88	6
GO:0019731	antibacterial humoral response	7.49E-7	7.04E-4	27.66	9738	20	88	5
GO:0006022	aminoglycan metabolic process	8.79E-7	7.35E-4	10.41	9738	85	88	8
GO:0019730	antimicrobial humoral response	1.99E-6	1.5E-3	23.05	9738	24	88	5
GO:0055093	response to hyperoxia	8.17E-5	5.59E-2	33.20	9738	10	88	3
GO term	Description	P-value	FDR q-value	Enrichment	N	B	n	b
GO:0042302	structural constituent of cuticle	1.29E-24	3.57E-21	37.58	9738	53	88	18
GO:0005214	structural constituent of chitin-based cuticle	1.82E-21	2.52E-18	35.41	9738	50	88	16
GO:0008010	structural constituent of chitin-based larval cuticle	2.11E-16	1.94E-13	35.89	9738	37	88	12
GO:0005198	structural molecule activity	4.55E-10	3.15E-7	6.15	9738	324	88	18
GO:0008061	chitin binding	9.64E-9	5.33E-6	14.43	9738	69	88	9
GO term	Description	P-value	FDR q-value	Enrichment	N	B	n	b
GO:0044421	extracellular region part	4.07E-8	5.36E-5	3.94	9738	590	88	21
GO:0005616	larval serum protein complex	2.83E-6	1.87E-3	82.99	9738	4	88	3
GO:0005576	extracellular region	2.65E-5	1.16E-2	4.18	9738	318	88	12
GO:0031012	extracellular matrix	1.21E-4	3.98E-2	7.72	9738	86	88	6

### Sheet: Replicate 5
GO term	Description	P-value	FDR q-value	Enrichment	N	B	n	b
GO:0040003	chitin-based cuticle development	5.61E-26	4.22E-22	17.70	9738	96	149	26
GO:0042335	cuticle development	4.24E-25	1.59E-21	16.50	9738	103	149	26
GO:0006030	chitin metabolic process	1.75E-10	4.38E-7	12.25	9738	64	149	12
GO:1901071	glucosamine-containing compound metabolic process	1.03E-9	1.93E-6	10.60	9738	74	149	12
GO:0006040	amino sugar metabolic process	1.93E-9	2.9E-6	10.05	9738	78	149	12
GO:0006022	aminoglycan metabolic process	5.32E-9	6.67E-6	9.23	9738	85	149	12
GO:0017144	drug metabolic process	2.8E-8	3.01E-5	4.58	9738	271	149	19
GO:0008365	adult chitin-based cuticle development	2.6E-7	2.45E-4	52.28	9738	5	149	4
GO:0048856	anatomical structure development	1.79E-6	1.5E-3	2.13	9738	1226	149	40
GO:0032502	developmental process	2.04E-5	1.53E-2	1.75	9738	1868	149	50
GO:0010927	cellular component assembly involved in morphogenesis	4.82E-5	3.3E-2	12.10	9738	27	149	5
GO:0035150	regulation of tube size	9.43E-5	5.91E-2	8.00	9738	49	149	6
GO term	Description	P-value	FDR q-value	Enrichment	N	B	n	b
GO:0042302	structural constituent of cuticle	3.74E-25	1.03E-21	25.90	9738	53	149	21
GO:0005214	structural constituent of chitin-based cuticle	4.27E-24	5.91E-21	26.14	9738	50	149	20
GO:0008010	structural constituent of chitin-based larval cuticle	2.02E-18	1.87E-15	26.50	9738	37	149	15
GO:0008061	chitin binding	2.75E-11	1.9E-8	12.31	9738	69	149	13
GO:0005198	structural molecule activity	6.48E-10	3.58E-7	4.64	9738	324	149	23
GO:0016742	hydroxymethyl-, formyl- and related transferase activity	3.43E-5	1.58E-2	39.21	9738	5	149	3
GO term	Description	P-value	FDR q-value	Enrichment	N	B	n	b
GO:0031012	extracellular matrix	4.96E-10	6.54E-7	9.88	9738	86	149	13
GO:0044421	extracellular region part	9.42E-10	6.21E-7	3.43	9738	590	149	31
GO:0005576	extracellular region	1.6E-6	7.01E-4	3.70	9738	318	149	18
GO:0005615	extracellular space	3.94E-5	1.3E-2	2.73	9738	479	149	20
GO:0030018	Z disc	4.43E-5	1.17E-2	9.12	9738	43	149	6
GO:0044449	contractile fiber part	9.13E-5	0.02	6.54	9738	70	149	7

### Sheet: shared
All 5 replicates
GO:0040003	chitin-based cuticle development
GO:0042335	cuticle development
GO:0042302	structural constituent of cuticle
GO:0005214	structural constituent of chitin-based cuticle
GO:0008010	structural constituent of chitin-based larval cuticle
GO:0005198	structural molecule activity
