## Supplementary material for "The evolution of phenotypic plasticity in response to temperature stress": Suplemental Table 6

### Sheet: Feuil1
Population	Replicate	Temperature	Nb of samples at 15°C	Counts (Million reads)	Nb of samples at 23°C	Counts (Million reads)
Ancestral	1	15	2	2.95; 1.64	1	1.45
Ancestral	2	15	2	2.34; 2.71	1	2.3
Ancestral	3	15	1	2.64	1	1.79
Ancestral	4	15	2	2.19; 2.34	1	2.61
Ancestral	5	15	1	1.68	1	1.70
Cold evolved	1	15	2	3.12; 1.82	1	1.7
Cold evolved	2	15	1	3.01	1	1.75
Cold evolved	3	15	1	2.55	2	2.68; 2.18
Cold evolved	4	15	2	1.54; 2.61	1	1.80
Cold evolved	5	15	1	1.74	2	1.89; 2.40
Hot evolved	1	15	2	3.29; 1.59	2	3.46; 1.96
Hot evolved	2	15	2	1.57; 2.44	2	1.80; 2.96
Hot evolved	3	15	2	2.46; 2.28	2	2.48; 2.58
Hot evolved	4	15	2	1.67; 2.58	1	1.67
Hot evolved	5	15	1	1.79	1	2.19
